# Focused natural product elucidation by prioritizing high-throughput metabolomic studies with machine learning

**DOI:** 10.1101/535781

**Authors:** Nicholas J. Tobias, César Parra-Rojas, Yan-Ni Shi, Yi-Ming Shi, Svenja Simonyi, Aunchalee Thanwisai, Apichat Vitta, Narisara Chantratita, Esteban A. Hernandez-Vargas, Helge B. Bode

## Abstract

Bacteria of the genera *Photorhabdus* and *Xenorhabdus* produce a plethora of natural products to support their similar symbiotic lifecycles. For many of these compounds, the specific bioactivities are unknown. One common challenge in natural product research when trying to prioritize research efforts is the rediscovery of identical (or highly similar) compounds from different strains. Linking genome sequence to metabolite production can help in overcoming this problem. However, sequences are typically not available for entire collections of organisms. Here we perform a comprehensive metabolic screening using HPLC-MS data associated with a 114-strain collection (58 *Photorhabdus* and 56 *Xenorhabdus*) from across Thailand and explore the metabolic variation among the strains, matched with several abiotic factors. We utilize machine learning in order to rank the importance of individual metabolites in determining all given metadata. With this approach, we were able to prioritize metabolites in the context of natural product investigations, leading to the identification of previously unknown compounds. The top three highest-ranking features were associated with *Xenorhabdus* and attributed to the same chemical entity, cyclo(tetrahydroxybutyrate). This work addresses the need for prioritization in high-throughput metabolomic studies and demonstrates the viability of such an approach in future research.

---

*Photorhabdus* and *Xenorhabdus* are soil dwelling bacteria that are found worldwide in association with nematodes of the genera *Heterorhabditis* and *Steinernema*, respectively^1,2^. The bacteria live in symbiosis with their cognate nematode species and their life cycle involves a pathogenic stage towards invertebrate insects^3^. Although members of different genera, *Xenorhabdus* and *Photorhabdus* produce a number of shared specialized metabolites (SMs) and occupy very similar ecological niches^4^. Interestingly, the bacteria have yet to be isolated from the environment as free-living organisms, but instead are always found in association with their respective nematodes. Despite this specificity towards a nematode host, bacteria-nematode pairs may be isolated from the same geographic location.

Recently we highlighted the extensive chemical diversity present in these genera using high-throughput genomic and metabolomic analyses. It appears that SMs make up a major part of those coding sequences that were acquired and maintained in the genera upon divergence from a common ancestor, namely, members of the Enterobacteriaceae. We proposed that SMs, specifically products of polyketide synthases (PKSs) and non-ribosomal peptide synthetases (NRPSs), may be related to the given ecological niche that each strain occupies^4^. The products of these enzymes in *Photorhabdus* and *Xenorhabdus* have a range of known functions including antibiotic, signaling and assisting in development of the nematode host, among others (for recent reviews of all known natural products from these genera see ^5,6^).

One argument supporting an ecological function for the SMs, is the fact that although a few compounds appeared at first to be genus-specific, continued investigations have identified the same clusters in the other genus. Several clear examples of this are xenocoumacin, whose gene cluster was recently found in *Photorhabdus luminescens* PB45.5^7^ and xenorhabdin, whose gene cluster has been found in *Photorhabdus asymbiotica* strains^8^. Natural product research is continually encountering the problem of the best way to prioritize research efforts relating to “new” metabolites. One common way to do this is to find “new” genera or species that often produce a new subset of SMs^9^. Using genomic information to identify biosynthetic gene clusters that often produce bioactive compounds, such as PKSs or NRPSs, and subsequently activating “silent” clusters to specifically stimulate production of the metabolite in another way. However, in the absence of genetic information, this becomes increasingly difficult. Tools such as GNPS^10^, Sirius ^11^, MZmine^12,13^, DEREPLICATOR+^14^ and others have recently been developed for dereplication of MS/MS data. These have also been linked to several databases, which can assist in quickly identifying compounds absent in these databases. However, prioritizing the continued research and development of these unexplored metabolites is still a major problem.

Here, we describe the use of a machine learning model in order to explore the metabolomes of geographically distinct strains of *Photorhabdus* and *Xenorhabdus* from different regions in Thailand. We explored metabolic potential in relation to the environment in which they were collected, identified known compounds and prioritized the structure elucidation of one of the metabolites whose presence was most determining in distinguishing *Xenorhabdus* from *Photorhabdus*. Despite a number of long-standing hypotheses suggesting that metabolite production is specific to each strain (and its respective environment), this is the first time it has been empirically tested.
