## Supplementary Table 1 for "Focused natural product elucidation by prioritizing high-throughput metabolomic studies with machine learning"

### Sheet: Sheet1
Supplementary Table 1. All metadata associated with isolates
filename	ATTRIBUTE_SampleType	ATTRIBUTE_strain	Thai_strain_ID	ATTRIBUTE_genus	ATTRIBUTE_species	ATTRIBUTE_elevation	ATTRIBUTE_Location	ATTRIBUTE_pH	ATTRIBUTE_Temperature	ATTRIBUTE_Moisture	ATTRIBUTE_SoilType	ATTRIBUTE_media	Latitude	Longitude	NCBI_accession
20170904_NT_186_GA1_01_19777.mzXML	SAMPLE	409	KCK1.1	Xenorhabdus	stockiae	186	Kaengchetkhaew_National_Park_Phitsanulok_Province	6.8	28	1	Loam	LB	17.178	100.397
20170904_NT_197_GB4_01_19789.mzXML	SAMPLE	409	KCK1.1	Xenorhabdus	stockiae	186	Kaengchetkhaew_National_Park_Phitsanulok_Province	6.8	28	1	Loam	SF900	17.178	100.397
20170904_NT_222_GE5_01_19817.mzXML	SAMPLE	432	PHRK51.3	Photorhabdus	luminescens	243	Nakhonthai_District_Phitsanulok_Province	6.6	26	1.5	Sandy_Loam	LB	17.0709	100.877
20170904_NT_223_GE6_01_19818.mzXML	SAMPLE	433	PHRK51.5	Photorhabdus	luminescens	243	Nakhonthai_District_Phitsanulok_Province	6.8	27	1	Sandy_Loam	LB	17.0709	100.877
20170904_NT_224_GE7_01_19819.mzXML	SAMPLE	434	PHRK52.3	Photorhabdus	luminescens	255	Nakhonthai_District_Phitsanulok_Province	6.8	27	1	Sandy_Loam	LB	17.0711	100.877
20170904_NT_225_GE8_01_19820.mzXML	SAMPLE	435	PHRK53.2	Xenorhabdus	stockiae	220	Nakhonthai_District_Phitsanulok_Province	6.4	26	3	Loam	LB	17.0584	100.892
20170904_NT_226_BA1_01_19821.mzXML	SAMPLE	436	PHRK53.3	Xenorhabdus	stockiae	220	Nakhonthai_District_Phitsanulok_Province	6.8	27	1	Loam	LB	17.0584	100.892
20170904_NT_227_BA2_01_19822.mzXML	SAMPLE	437	PHRK54.4	Photorhabdus	luminescens	884	Nakhonthai_District_Phitsanulok_Province	7	23	1	Loam	LB	17.0225	100.981
20170904_NT_228_BA3_01_19824.mzXML	SAMPLE	438	PHRK56.5	Photorhabdus	luminescens	1278	Nakhonthai_District_Phitsanulok_Province	6.8	22	2	Loam	LB	16.9964	101.001
20170904_NT_243_BC2_01_19840.mzXML	SAMPLE	432	PHRK51.3	Photorhabdus	luminescens	243	Nakhonthai_District_Phitsanulok_Province	6.6	26	1.5	Sandy_Loam	SF900	17.0709	100.877
20170904_NT_244_BC3_01_19841.mzXML	SAMPLE	433	PHRK51.5	Photorhabdus	luminescens	243	Nakhonthai_District_Phitsanulok_Province	6.8	27	1	Sandy_Loam	SF900	17.0709	100.877
20170904_NT_245_BC4_01_19842.mzXML	SAMPLE	434	PHRK52.3	Photorhabdus	luminescens	255	Nakhonthai_District_Phitsanulok_Province	6.8	27	1	Sandy_Loam	SF900	17.0711	100.877
20170904_NT_246_BC5_01_19844.mzXML	SAMPLE	435	PHRK53.2	Xenorhabdus	stockiae	220	Nakhonthai_District_Phitsanulok_Province	6.4	26	3	Loam	SF900	17.0584	100.892
20170904_NT_247_BC6_01_19845.mzXML	SAMPLE	436	PHRK53.3	Xenorhabdus	stockiae	220	Nakhonthai_District_Phitsanulok_Province	6.8	27	1	Loam	SF900	17.0584	100.892
20170904_NT_248_BC7_01_19846.mzXML	SAMPLE	437	PHRK54.4	Photorhabdus	luminescens	884	Nakhonthai_District_Phitsanulok_Province	7	23	1	Loam	SF900	17.0225	100.981
20170904_NT_249_BC8_01_19847.mzXML	SAMPLE	438	PHRK56.5	Photorhabdus	luminescens	1278	Nakhonthai_District_Phitsanulok_Province	6.8	22	2	Loam	SF900	16.9964	101.001
20170904_NT_251_BD2_01_19849.mzXML	SAMPLE	439	PHRK57.3	Photorhabdus	luminescens	1272	Nakhonthai_District_Phitsanulok_Province	6.6	21	2	Loam	LB	16.9963	101.001
20170904_NT_252_BD3_01_19850.mzXML	SAMPLE	440	PHRK58.1	Photorhabdus	temperata	1291	Nakhonthai_District_Phitsanulok_Province	6.8	22	2	Loam	LB	16.9946	100.002
20170904_NT_253_BD4_01_19851.mzXML	SAMPLE	441	PHRK58.3	Photorhabdus	luminescens	1291	Nakhonthai_District_Phitsanulok_Province	6.4	21	2.5	Loam	LB	16.9946	100.002
20170904_NT_254_BD5_01_19852.mzXML	SAMPLE	442	PHRK58.5	Photorhabdus	luminescens	1291	Nakhonthai_District_Phitsanulok_Province	6.6	21	2	Loam	LB	16.9946	100.002
20170904_NT_255_BD6_01_19854.mzXML	SAMPLE	443	PHRK59.5	Photorhabdus	luminescens	1274	Nakhonthai_District_Phitsanulok_Province	6.8	21	2	Loam	LB	16.9945	101.002
20170904_NT_256_BD7_01_19855.mzXML	SAMPLE	444	PHRK62.3	Photorhabdus	luminescens	1287	Nakhonthai_District_Phitsanulok_Province	6.8	21	2	Loam	LB	16.9921	101.011
20170904_NT_257_BD8_01_19856.mzXML	SAMPLE	445	CTW8.5	Photorhabdus	luminescens	232	Chattrakan_District__Phitsanulok_Province	6.8	27	1.5	Loam	LB	17.3014	100.681
20170904_NT_259_BE2_01_19858.mzXML	SAMPLE	447	CTW31.5	Photorhabdus	luminescens	176	Chattrakan_District__Phitsanulok_Province	6.6	27	2	Sandy_Loam	LB	17.2985	100.682
20170904_NT_260_BE3_01_19859.mzXML	SAMPLE	448	CTW34.5	Photorhabdus	luminescens	205	Chattrakan_District__Phitsanulok_Province	6.8	27	1.5	Sandy_Loam	LB	17.2987	100.682
20170904_NT_261_BE4_01_19860.mzXML	SAMPLE	449	CTW56.1	Xenorhabdus	stockiae	197	Chattrakan_District__Phitsanulok_Province	6.6	26	2	Loam	LB	17.2237	100.654
20170904_NT_263_BE6_01_19862.mzXML	SAMPLE	451	NN141.3	Photorhabdus	luminescens	852	Namnao_District_Phetchabun_Provinces	6.8	23	1.5	Loam	LB	16.719	101.589
20170904_NT_264_BE7_01_19864.mzXML	SAMPLE	452	NN167.2	Xenorhabdus	vietnamensis	844	Namnao_District_Phetchabun_Provinces	6.8	24	1.5	Loam	LB	16.7039	101.583
20170904_NT_265_BE8_01_19865.mzXML	SAMPLE	453	NN167.3	Xenorhabdus	vietnamensis	844	Namnao_District_Phetchabun_Provinces	6.8	24	2	Loam	LB	16.7039	101.583
20170904_NT_267_RA3_01_19867.mzXML	SAMPLE	439	PHRK57.3	Photorhabdus	luminescens	1272	Nakhonthai_District_Phitsanulok_Province	6.6	21	2	Loam	SF900	16.9963	101.001
20170904_NT_268_RA4_01_19868.mzXML	SAMPLE	440	PHRK58.1	Photorhabdus	temperata	1291	Nakhonthai_District_Phitsanulok_Province	6.8	22	2	Loam	SF900	16.9946	100.002
20170904_NT_269_RA5_01_19869.mzXML	SAMPLE	441	PHRK58.3	Photorhabdus	luminescens	1291	Nakhonthai_District_Phitsanulok_Province	6.4	21	2.5	Loam	SF900	16.9946	100.002
20170904_NT_270_RA6_01_19870.mzXML	SAMPLE	442	PHRK58.5	Photorhabdus	luminescens	1291	Nakhonthai_District_Phitsanulok_Province	6.6	21	2	Loam	SF900	16.9946	100.002
20170904_NT_271_RA7_01_19871.mzXML	SAMPLE	443	PHRK59.5	Photorhabdus	luminescens	1274	Nakhonthai_District_Phitsanulok_Province	6.8	21	2	Loam	SF900	16.9945	101.002
20170904_NT_272_RA8_01_19873.mzXML	SAMPLE	444	PHRK62.3	Photorhabdus	luminescens	1287	Nakhonthai_District_Phitsanulok_Province	6.8	21	2	Loam	SF900	16.9921	101.011
20170904_NT_273_RB1_01_19874.mzXML	SAMPLE	445	CTW8.5	Photorhabdus	luminescens	232	Chattrakan_District__Phitsanulok_Province	6.8	27	1.5	Loam	SF900	17.3014	100.681
20170904_NT_275_RB3_01_19876.mzXML	SAMPLE	447	CTW31.5	Photorhabdus	luminescens	176	Chattrakan_District__Phitsanulok_Province	6.6	27	2	Sandy_Loam	SF900	17.2985	100.682
20170904_NT_276_RB4_01_19877.mzXML	SAMPLE	448	CTW34.5	Photorhabdus	luminescens	205	Chattrakan_District__Phitsanulok_Province	6.8	27	1.5	Sandy_Loam	SF900	17.2987	100.682
20170904_NT_277_RB5_01_19878.mzXML	SAMPLE	449	CTW56.1	Xenorhabdus	stockiae	197	Chattrakan_District__Phitsanulok_Province	6.6	26	2	Loam	SF900	17.2237	100.654
20170904_NT_279_RB7_01_19880.mzXML	SAMPLE	451	NN141.3	Photorhabdus	luminescens	852	Namnao_District_Phetchabun_Provinces	6.8	23	1.5	Loam	SF900	16.719	101.589
20170904_NT_280_RB8_01_19881.mzXML	SAMPLE	452	NN167.2	Xenorhabdus	vietnamensis	844	Namnao_District_Phetchabun_Provinces	6.8	24	1.5	Loam	SF900	16.7039	101.583
20170904_NT_281_RC1_01_19883.mzXML	SAMPLE	453	NN167.3	Xenorhabdus	vietnamensis	844	Namnao_District_Phetchabun_Provinces	6.8	24	2	Loam	SF900	16.7039	101.583
20170904_NT_283_RC3_01_19885.mzXML	SAMPLE	454	NN169.2	Photorhabdus	luminescens	862	Namnao_District_Phetchabun_Provinces	6.6	23	2	Loam	LB	16.7027	101.582
20170904_NT_284_RC4_01_19886.mzXML	SAMPLE	455	NN165.4	Xenorhabdus	japonica	879	Namnao_District_Phetchabun_Provinces	6.6	24	2	Loam	LB	16.7043	101.583
20170904_NT_285_RC5_01_19887.mzXML	SAMPLE	456	NN163.3	Photorhabdus	luminescens	847	Namnao_District_Phetchabun_Provinces	6.8	23	1.5	Loam	LB	16.7082	101.585
20170904_NT_286_RC6_01_19888.mzXML	SAMPLE	457	NN169.4	Photorhabdus	luminescens	862	Namnao_District_Phetchabun_Provinces	6.6	23	2	Loam	LB	16.7027	101.582
20170904_NT_296_RD8_01_19899.mzXML	SAMPLE	467	MW107.2	Photorhabdus	luminescens	1194	Pangsilathong_District_Kamphaengphet_province	6.4	21	4	Loam	LB	16.0895	99.1301
20170904_NT_299_RE3_01_19903.mzXML	SAMPLE	454	NN169.2	Photorhabdus	luminescens	862	Namnao_District_Phetchabun_Provinces	6.6	23	2	Loam	SF900	16.7027	101.582
20170904_NT_300_RE4_01_19904.mzXML	SAMPLE	455	NN165.4	Xenorhabdus	japonica	879	Namnao_District_Phetchabun_Provinces	6.6	24	2	Loam	SF900	16.7043	101.583
20170904_NT_301_RE5_01_19905.mzXML	SAMPLE	456	NN163.3	Photorhabdus	luminescens	847	Namnao_District_Phetchabun_Provinces	6.8	23	1.5	Loam	SF900	16.7082	101.585
20170904_NT_302_RE6_01_19906.mzXML	SAMPLE	457	NN169.4	Photorhabdus	luminescens	862	Namnao_District_Phetchabun_Provinces	6.6	23	2	Loam	SF900	16.7027	101.582
20170904_NT_312_GA8_01_19917.mzXML	SAMPLE	467	MW107.2	Photorhabdus	luminescens	1194	Pangsilathong_District_Kamphaengphet_province	6.4	21	4	Loam	SF900	16.0895	99.1301
20170904_NT_314_GB2_01_19919.mzXML	SAMPLE	469	NSM54.5	Photorhabdus	luminescens	290	Nongbuanoi_Sub-district_Sikhiu_District_Nakhonratchasima_Province	7	31	1	Loam	LB	15.002	101.686
20170904_NT_315_GB3_01_19920.mzXML	SAMPLE	470	NSM34.1	Photorhabdus	luminescens	388	Musi_Sub-district_Pakchong_District_Nakhonratchasima_Province	7	28	1	Loam	LB	14.5431	101.407
20170904_NT_316_GB4_01_19921.mzXML	SAMPLE	471	NSM49.5	Photorhabdus	luminescens	268	Sikhiu_Sub-district_Sikhiu_District_Nakhonratchasima_Province	6.8	29	2	Sandy_Loam	LB	16.9396	101.682
20170904_NT_317_GB5_01_19923.mzXML	SAMPLE	472	NSM37.5	Photorhabdus	luminescens	394	Nongsarai_Sub-district_Pakchong_District_Nakhonratchasima_Province	6.8	28	1	Loam	LB	14.5552	101.407
20170904_NT_318_GB6_01_19924.mzXML	SAMPLE	473	BKT4.5	Xenorhabdus	stockiae	50	Khoksalut_Sub-districtBangkrathum_District_Phitsanulok_Province	7	28	1	Loam	LB	16.4238	100.258
20170904_NT_319_GB7_01_19925.mzXML	SAMPLE	474	BKT7.1	Xenorhabdus	stockiae	43	Bangkrathum_Sub-district_Bangkrathum_District_Phitsanulok_Province	7	28	1	Loam	LB	16.5754	100.293
20170904_NT_320_GB8_01_19926.mzXML	SAMPLE	475	CP33.1	Xenorhabdus	stockiae	197	Khonsawan_Sub-district_Khonsawan_District_Chaiyaphum_Province	6.8	27	1	Loam	LB	15.9338	102.25
20170904_NT_321_GC1_01_19927.mzXML	SAMPLE	476	UDT18.3	Xenorhabdus	stockiae	165	Chiangwang_Sub-District_Phen_District_Udonthani_Province	6.8	28	1	Loam	LB	17.6111	102.797
20170904_NT_322_GC2_01_19928.mzXML	SAMPLE	477	CTK4.4	Xenorhabdus	stockiae	201	Thasakae_Sub-district_Chattakan_District_Phitsanulok_Province	7	28	1	Sandy_Loam	LB	17.2124	100.659
20170904_NT_323_GC3_01_19929.mzXML	SAMPLE	478	CP59.1	Xenorhabdus	stockiae	205	Nongbuaban_Sub-district_Chaturat_District_Chaiyaphum_Province	7	28	1	Sandy_Loam	LB	15.6537	101.858
20170904_NT_325_GC5_01_19931.mzXML	SAMPLE	469	NSM54.5	Photorhabdus	luminescens	290	Nongbuanoi_Sub-district_Sikhiu_District_Nakhonratchasima_Province	7	31	1	Loam	SF900	15.002	101.686
20170904_NT_326_GC6_01_19933.mzXML	SAMPLE	470	NSM34.1	Photorhabdus	luminescens	388	Musi_Sub-district_Pakchong_District_Nakhonratchasima_Province	7	28	1	Loam	SF900	14.5431	101.407
20170904_NT_327_GC7_01_19934.mzXML	SAMPLE	471	NSM49.5	Photorhabdus	luminescens	268	Sikhiu_Sub-district_Sikhiu_District_Nakhonratchasima_Province	6.8	29	2	Sandy_Loam	SF900	16.9396	101.682
20170904_NT_328_GC8_01_19935.mzXML	SAMPLE	472	NSM37.5	Photorhabdus	luminescens	394	Nongsarai_Sub-district_Pakchong_District_Nakhonratchasima_Province	6.8	28	1	Loam	SF900	14.5552	101.407
20170904_NT_329_GD1_01_19936.mzXML	SAMPLE	473	BKT4.5	Xenorhabdus	stockiae	50	Khoksalut_Sub-districtBangkrathum_District_Phitsanulok_Province	7	28	1	Loam	SF900	16.4238	100.258
20170904_NT_330_RA2_01_19940.mzXML	SAMPLE	474	BKT7.1	Xenorhabdus	stockiae	43	Bangkrathum_Sub-district_Bangkrathum_District_Phitsanulok_Province	7	28	1	Loam	SF900	16.5754	100.293
20170904_NT_331_RA3_01_19941.mzXML	SAMPLE	475	CP33.1	Xenorhabdus	stockiae	197	Khonsawan_Sub-district_Khonsawan_District_Chaiyaphum_Province	6.8	27	1	Loam	SF900	15.9338	102.25
20170904_NT_332_RA4_01_19942.mzXML	SAMPLE	476	UDT18.3	Xenorhabdus	stockiae	165	Chiangwang_Sub-District_Phen_District_Udonthani_Province	6.8	28	1	Loam	SF900	17.6111	102.797
20170904_NT_333_RA5_01_19943.mzXML	SAMPLE	477	CTK4.4	Xenorhabdus	stockiae	201	Thasakae_Sub-district_Chattakan_District_Phitsanulok_Province	7	28	1	Sandy_Loam	SF900	17.2124	100.659
20170904_NT_334_RA6_01_19944.mzXML	SAMPLE	478	CP59.1	Xenorhabdus	stockiae	205	Nongbuaban_Sub-district_Chaturat_District_Chaiyaphum_Province	7	28	1	Sandy_Loam	SF900	15.6537	101.858
20170904_NT_337_RB1_01_19947.mzXML	SAMPLE	479	CP55.2	Xenorhabdus	stockiae	291	Nongbuarawe_District_Chaiyaphum_Province	5.2	27	8	Sandy_Loam	LB	15.8254	101.631
20170904_NT_338_RB2_01_19948.mzXML	SAMPLE	480	CP59.2	Photorhabdus	luminescens	205	Nongbuaban_Sub-district_Chaturat_District_Chaiyaphum_Province	6.4	28	5	Sandy_Loam	LB	15.6537	101.858
20170904_NT_339_RB3_01_19950.mzXML	SAMPLE	481	CP54.1	Xenorhabdus	stockiae	295	Nongbuarawe_District_Chaiyaphum_Province	7	26	1	Sandy_Loam	LB	15.826	101.581
20170904_NT_340_RB4_01_19951.mzXML	SAMPLE	482	BKT1.3	Xenorhabdus	stockiae	59	Banrai_Sub-district_Bangkrathum_District_Phitsanulok_Province	6.6	27	1.5	Loam	LB	16.4623	100.256
20170904_NT_341_RB5_01_19952.mzXML	SAMPLE	483	KS15.4	Xenorhabdus	stockiae	160	Yangtalat_District_Kalasin_Province	6.8	29	0.5	Sandy_Loam	LB	16.5652	103.41
20170904_NT_342_RB6_01_19953.mzXML	SAMPLE	484	BRK2.4	Xenorhabdus	stockiae	53	Bothong_Sub-District_Bangrakam_District_Phitsanulok_Province	7	30	1	Loam	LB	16.6569	100.154
20170904_NT_343_RB7_01_19954.mzXML	SAMPLE	485	BKT10.5	Photorhabdus	luminescens	51	Banrai_Sub-district_Bangkrathum_District_Phitsanulok_Province	7	28	1	Clay_Loam	LB	16.6234	100.252
20170904_NT_344_RB8_01_19955.mzXML	SAMPLE	486	BKT1.1	Xenorhabdus	stockiae	59	Banrai_Sub-district_Bangkrathum_District_Phitsanulok_Province	6.6	27	2	Sand	LB	16.4623	100.256
20170904_NT_345_RC1_01_19956.mzXML	SAMPLE	487	BKT7.2	Xenorhabdus	stockiae	43	Bangkrathum_Sub-district_Bangkrathum_District_Phitsanulok_Province	7	29	1	Loam	LB	16.5754	100.293
20170904_NT_346_RC2_01_19957.mzXML	SAMPLE	488	NSM58.1	Photorhabdus	luminescens	278	Wangrongyai_Sub-district_Sikhiu_District_Nakhonratchasima_Province	6.8	32	1	Loam	LB	15.0593	101.708
20170904_NT_348_RC4_01_19960.mzXML	SAMPLE	490	MW86.4	Photorhabdus	luminescens	1275	Pangsilathong_District_Kamphaengphet_province	6.2	18	3	Sandy_Loam	LB	16.0983	99.1064
20170904_NT_349_RC5_01_19961.mzXML	SAMPLE	491	LPA18.4	Xenorhabdus	stockiae	191	Thoen_District_Lampang_Province	6.8	26	3	Loam	LB	17.6348	99.2037
20170904_NT_350_RC6_01_19962.mzXML	SAMPLE	492	NT12.3	Photorhabdus	luminescens	203	Banphrao_Sub-district_Nakhonthai_District_Phitsanulok_Province	7	25	1.5	Sandy_Loam	LB	17.1488	100.72
20170904_NT_351_RC7_01_19963.mzXML	SAMPLE	493	NT7.4	Photorhabdus	luminescens	213	Nakhonthai_Sub-district_Nakhonthai_District_Phitsanulok_Province	7	27	2	Loam	LB	17.0771	100.816
20170904_NT_353_RD1_01_19965.mzXML	SAMPLE	479	CP55.2	Xenorhabdus	stockiae	291	Nongbuarawe_District_Chaiyaphum_Province	5.2	27	8	Sandy_Loam	SF900	15.8254	101.631
20170904_NT_354_RD2_01_19966.mzXML	SAMPLE	480	CP59.2	Photorhabdus	luminescens	205	Nongbuaban_Sub-district_Chaturat_District_Chaiyaphum_Province	6.4	28	5	Sandy_Loam	SF900	15.6537	101.858
20170904_NT_355_RD3_01_19967.mzXML	SAMPLE	481	CP54.1	Xenorhabdus	stockiae	295	Nongbuarawe_District_Chaiyaphum_Province	7	26	1	Sandy_Loam	SF900	15.826	101.581
20170904_NT_356_RD4_01_19968.mzXML	SAMPLE	482	BKT1.3	Xenorhabdus	stockiae	59	Banrai_Sub-district_Bangkrathum_District_Phitsanulok_Province	6.6	27	1.5	Loam	SF900	16.4623	100.256
20170904_NT_357_RD5_01_19970.mzXML	SAMPLE	483	KS15.4	Xenorhabdus	stockiae	160	Yangtalat_District_Kalasin_Province	6.8	29	0.5	Sandy_Loam	SF900	16.5652	103.41
20170904_NT_358_RD6_01_19971.mzXML	SAMPLE	484	BRK2.4	Xenorhabdus	stockiae	53	Bothong_Sub-District_Bangrakam_District_Phitsanulok_Province	7	30	1	Loam	SF900	16.6569	100.154
20170904_NT_359_RD7_01_19972.mzXML	SAMPLE	485	BKT10.5	Photorhabdus	luminescens	51	Banrai_Sub-district_Bangkrathum_District_Phitsanulok_Province	7	28	1	Clay_Loam	SF900	16.6234	100.252
20170904_NT_360_RD8_01_19973.mzXML	SAMPLE	486	BKT1.1	Xenorhabdus	stockiae	59	Banrai_Sub-district_Bangkrathum_District_Phitsanulok_Province	6.6	27	2	Sand	SF900	16.4623	100.256
20170904_NT_361_RE1_01_19974.mzXML	SAMPLE	487	BKT7.2	Xenorhabdus	stockiae	43	Bangkrathum_Sub-district_Bangkrathum_District_Phitsanulok_Province	7	29	1	Loam	SF900	16.5754	100.293
20170904_NT_362_RE2_01_19975.mzXML	SAMPLE	488	NSM58.1	Photorhabdus	luminescens	278	Wangrongyai_Sub-district_Sikhiu_District_Nakhonratchasima_Province	6.8	32	1	Loam	SF900	15.0593	101.708
20170904_NT_364_RE4_01_19977.mzXML	SAMPLE	490	MW86.4	Photorhabdus	luminescens	1275	Pangsilathong_District_Kamphaengphet_province	6.2	18	3	Sandy_Loam	SF900	16.0983	99.1064
20170904_NT_365_RE5_01_19978.mzXML	SAMPLE	491	LPA18.4	Xenorhabdus	stockiae	191	Thoen_District_Lampang_Province	6.8	26	3	Loam	SF900	17.6348	99.2037
20170904_NT_366_RE6_01_19980.mzXML	SAMPLE	492	NT12.3	Photorhabdus	luminescens	203	Banphrao_Sub-district_Nakhonthai_District_Phitsanulok_Province	7	25	1.5	Sandy_Loam	SF900	17.1488	100.72
20170904_NT_367_RE7_01_19981.mzXML	SAMPLE	493	NT7.4	Photorhabdus	luminescens	213	Nakhonthai_Sub-district_Nakhonthai_District_Phitsanulok_Province	7	27	2	Loam	SF900	17.0771	100.816
20170904_NT_368_RE8_01_19982.mzXML	SAMPLE	494	CP26.5	Xenorhabdus	stockiae	185	Khonsawan_District_Chaiyaphum_Province	6.8	27	3	Loam	LB	16.0543	102.273
20170904_NT_369_GA1_01_19983.mzXML	SAMPLE	495	CP60.2	Xenorhabdus	stockiae	207	Nongbuaban_Sub-district_Chaturat_District_Chaiyaphum_Province	7	31	1	Sandy_Loam	LB	15.6538	101.858
20170904_NT_370_GA2_01_19984.mzXML	SAMPLE	496	MSK2.4	Photorhabdus	luminescens	168	Kosumphisai_District_Mahasarakham_Province	6.6	29	0.5	Sandy_Loam	LB	16.3059	102.893
20170904_NT_372_GA4_01_19986.mzXML	SAMPLE	498	MW4.4	Photorhabdus	luminescens	304	Pangsilathong_District_Kamphaengphet_province	6.8	28	1.5	Loam	LB	16.0408	99.2353
20170904_NT_373_GA5_01_19987.mzXML	SAMPLE	499	MW89.5	Photorhabdus	luminescens	1271	Pangsilathong_District_Kamphaengphet_province	6	19	7.5	Loam	LB	16.0979	99.106
20170904_NT_374_GA6_01_19988.mzXML	SAMPLE	500	MW103.2	Photorhabdus	luminescens	1268	Pangsilathong_District_Kamphaengphet_province	6.4	19	5	Loam	LB	16.0953	99.113
20170904_NT_375_GA7_01_19990.mzXML	SAMPLE	501	MW107.5	Photorhabdus	luminescens	1194	Pangsilathong_District_Kamphaengphet_province	6.2	20	2.5	Loam	LB	16.0895	99.1301
20170904_NT_384_GB8_01_20000.mzXML	SAMPLE	494	CP26.5	Xenorhabdus	stockiae	185	Khonsawan_District_Chaiyaphum_Province	6.8	27	3	Loam	SF900	16.0543	102.273
20170904_NT_385_GC1_01_20001.mzXML	SAMPLE	495	CP60.2	Xenorhabdus	stockiae	207	Nongbuaban_Sub-district_Chaturat_District_Chaiyaphum_Province	7	31	1	Sandy_Loam	SF900	15.6538	101.858
20170904_NT_386_GC2_01_20002.mzXML	SAMPLE	496	MSK2.4	Photorhabdus	luminescens	168	Kosumphisai_District_Mahasarakham_Province	6.6	29	0.5	Sandy_Loam	SF900	16.3059	102.893
20170904_NT_388_GC4_01_20004.mzXML	SAMPLE	498	MW4.4	Photorhabdus	luminescens	304	Pangsilathong_District_Kamphaengphet_province	6.8	28	1.5	Loam	SF900	16.0408	99.2353
20170904_NT_389_GC5_01_20005.mzXML	SAMPLE	499	MW89.5	Photorhabdus	luminescens	1271	Pangsilathong_District_Kamphaengphet_province	6	19	7.5	Loam	SF900	16.0979	99.106
20170904_NT_390_GC6_01_20006.mzXML	SAMPLE	500	MW103.2	Photorhabdus	luminescens	1268	Pangsilathong_District_Kamphaengphet_province	6.4	19	5	Loam	SF900	16.0953	99.113
20170904_NT_391_GC7_01_20007.mzXML	SAMPLE	501	MW107.5	Photorhabdus	luminescens	1194	Pangsilathong_District_Kamphaengphet_province	6.2	20	2.5	Loam	SF900	16.0895	99.1301
20170904_NT_400_GD8_01_20017.mzXML	SAMPLE	509	BKT12.1	Photorhabdus	luminescens	76	Banrai_Sub-district_Bangkrathum_District_Phitsanulok_Province	7	28	1	Loam	SF900	16.615	100.256
20170904_NT_401_GE1_01_20018.mzXML	SAMPLE	510	NSM48.1	Xenorhabdus	stockiae	275	Sikhiu_Sub-district_Sikhiu_District_Nakhonratchasima_Province	6.8	27	1	Loam	SF900	14.9265	101.687
20170904_NT_402_GE2_01_20020.mzXML	SAMPLE	511	NSM49.2	Xenorhabdus	stockiae	268	Sikhiu_Sub-district_Sikhiu_District_Nakhonratchasima_Province	6.4	29	1	Sandy_Loam	SF900	16.9396	101.682
20170904_NT_405_GE5_01_20023.mzXML	SAMPLE	514	NSM43.2	Xenorhabdus	stockiae	246	Sikhiu_Sub-district_Sikhiu_District_Nakhonratchasima_Province	7	29	1	Sand	SF900	14.9098	101.707
20170904_NT_406_GE6_01_20024.mzXML	SAMPLE	515	NSM63.2	Xenorhabdus	stockiae	271	Takhian_Sub-district_Dankhunthot_District_Nakhonratchasima_Province	6.8	30	1	Sandy_Loam	SF900	15.144	101.731
20170904_NT_407_GE7_01_20025.mzXML	SAMPLE	516	NSM40.5	Xenorhabdus	stockiae	348	Chantuek_Sub-district_Pakchong_District_Nakhonratchasima_Province	6.8	27	1	Loam	SF900	14.7502	101.474
20170904_NT_408_GE8_01_20026.mzXML	SAMPLE	517	NSM40.1	Xenorhabdus	stockiae	348	Chantuek_Sub-district_Pakchong_District_Nakhonratchasima_Province	7	27	1	Loam	SF900	14.7502	101.474
20170904_NT_409_BA1_01_20027.mzXML	SAMPLE	518	SBR4.5	Xenorhabdus	stockiae	65	Huaibong_Sub-district_Chalermphrakiet_District_Saraburi_Province	7	31	1	Loam	SF900	14.6337	100.888
20170904_NT_410_BA2_01_20028.mzXML	SAMPLE	519	BKT1.5	Photorhabdus	luminescens	59	Banrai_Sub-district_Bangkrathum_District_Phitsanulok_Province	6.8	27	1	Loam	SF900	16.4623	100.256
20170904_NT_411_BA3_01_20030.mzXML	SAMPLE	520	NT9.1	Xenorhabdus	stockiae	212	Banphrao_Sub-district_Nakhonthai_District_Phitsanulok_Province	5.6	27	3	Loam	SF900	17.1349	100.758
20170904_NT_412_BA4_01_20031.mzXML	SAMPLE	521	NT5.1	Xenorhabdus	stockiae	206	Nongkathao_Sub-district_Nakhonthai_District_Phitsanulok_Province	7	27	1	Sandy_Loam	SF900	17.0625	100.81
20170904_NT_413_BA5_01_20032.mzXML	SAMPLE	522	CP33.5	Xenorhabdus	stockiae	197	Khonsawan_Sub-district_Khonsawan_District_Chaiyaphum_Province	6.5	28	2	Loam	SF900	15.9338	102.25
20170904_NT_414_BA6_01_20033.mzXML	SAMPLE	523	SBR36.1	Photorhabdus	luminescens	29	Banpa_Sub-district_Kengkoi_District_Saraburi_Province	6.2	32	1	Loam	SF900	14.5907	101.01
20170904_NT_416_BA8_01_20035.mzXML	SAMPLE	509	BKT12.1	Photorhabdus	luminescens	76	Banrai_Sub-district_Bangkrathum_District_Phitsanulok_Province	7	28	1	Loam	LB	16.615	100.256
20170904_NT_417_BB1_01_20036.mzXML	SAMPLE	510	NSM48.1	Xenorhabdus	stockiae	275	Sikhiu_Sub-district_Sikhiu_District_Nakhonratchasima_Province	6.8	27	1	Loam	LB	14.9265	101.687
20170904_NT_418_BB2_01_20037.mzXML	SAMPLE	511	NSM49.2	Xenorhabdus	stockiae	268	Sikhiu_Sub-district_Sikhiu_District_Nakhonratchasima_Province	6.4	29	1	Sandy_Loam	LB	16.9396	101.682
20170904_NT_421_BB5_01_20041.mzXML	SAMPLE	514	NSM43.2	Xenorhabdus	stockiae	246	Sikhiu_Sub-district_Sikhiu_District_Nakhonratchasima_Province	7	29	1	Sand	LB	14.9098	101.707
20170904_NT_422_BB6_01_20042.mzXML	SAMPLE	515	NSM63.2	Xenorhabdus	stockiae	271	Takhian_Sub-district_Dankhunthot_District_Nakhonratchasima_Province	6.8	30	1	Sandy_Loam	LB	15.144	101.731
20170904_NT_423_BB7_01_20043.mzXML	SAMPLE	516	NSM40.5	Xenorhabdus	stockiae	348	Chantuek_Sub-district_Pakchong_District_Nakhonratchasima_Province	6.8	27	1	Loam	LB	14.7502	101.474
20170904_NT_424_BB8_01_20044.mzXML	SAMPLE	517	NSM40.1	Xenorhabdus	stockiae	348	Chantuek_Sub-district_Pakchong_District_Nakhonratchasima_Province	7	27	1	Loam	LB	14.7502	101.474
20170904_NT_425_BC1_01_20045.mzXML	SAMPLE	518	SBR4.5	Xenorhabdus	stockiae	65	Huaibong_Sub-district_Chalermphrakiet_District_Saraburi_Province	7	31	1	Loam	LB	14.6337	100.888
20170904_NT_426_BC2_01_20046.mzXML	SAMPLE	519	BKT1.5	Photorhabdus	luminescens	59	Banrai_Sub-district_Bangkrathum_District_Phitsanulok_Province	6.8	27	1	Loam	LB	16.4623	100.256
20170904_NT_427_BC3_01_20047.mzXML	SAMPLE	520	NT9.1	Xenorhabdus	stockiae	212	Banphrao_Sub-district_Nakhonthai_District_Phitsanulok_Province	5.6	27	3	Loam	LB	17.1349	100.758
20170904_NT_428_BC4_01_20048.mzXML	SAMPLE	521	NT5.1	Xenorhabdus	stockiae	206	Nongkathao_Sub-district_Nakhonthai_District_Phitsanulok_Province	7	27	1	Sandy_Loam	LB	17.0625	100.81
20170904_NT_429_BC5_01_20050.mzXML	SAMPLE	522	CP33.5	Xenorhabdus	stockiae	197	Khonsawan_Sub-district_Khonsawan_District_Chaiyaphum_Province	6.5	28	2	Loam	LB	15.9338	102.25
20170904_NT_430_BC6_01_20051.mzXML	SAMPLE	523	SBR36.1	Photorhabdus	luminescens	29	Banpa_Sub-district_Kengkoi_District_Saraburi_Province	6.2	32	1	Loam	LB	14.5907	101.01
20170904_NT_432_BC8_01_20053.mzXML	SAMPLE	524	NSM63.1	Xenorhabdus	stockiae	271	Takhian_Sub-district_Dankhunthot_District_Nakhonratchasima_Province	6.8	29	1	Sandy_Loam	LB	15.144	101.731
20170904_NT_433_BD1_01_20054.mzXML	SAMPLE	525	NSM43.5	Xenorhabdus	stockiae	246	Sikhiu_Sub-district_Sikhiu_District_Nakhonratchasima_Province	7	28	1	Loam	LB	14.9098	101.707
20170904_NT_434_BD2_01_20055.mzXML	SAMPLE	526	NSM61.2	Xenorhabdus	stockiae	263	Takhian_Sub-district_Dankhunthot_District_Nakhonratchasima_Province	6.8	30	1	Loam	LB	15.1382	101.729
20170904_NT_435_BD3_01_20056.mzXML	SAMPLE	527	NSM44.3	Photorhabdus	luminescens	255	Sikhiu_Sub-district_Sikhiu_District_Nakhonratchasima_Province	7	30	1	Loam	LB	14.9094	101.707
20170904_NT_436_BD4_01_20057.mzXML	SAMPLE	528	NSM48.5	Xenorhabdus	stockiae	275	Sikhiu_Sub-district_Sikhiu_District_Nakhonratchasima_Province	6.8	28	1	Sandy_Loam	LB	14.9265	101.687
20170904_NT_437_BD5_01_20058.mzXML	SAMPLE	529	NSM63.5	Xenorhabdus	stockiae	271	Takhian_Sub-district_Dankhunthot_District_Nakhonratchasima_Province	6.4	31	1	Sandy_Loam	LB	15.144	101.731
20170904_NT_438_BD6_01_20060.mzXML	SAMPLE	530	WB5.1	Xenorhabdus	stockiae	80	Hinlat_Sub-district_Watbot_District_Phitsanulok_Province	7	32	1	Loam	LB	17.1315	100.351
20170904_NT_439_BD7_01_20061.mzXML	SAMPLE	531	WB6.4	Xenorhabdus	stockiae	73	Banyang_Sub-district_Watbot_District_Phitsanulok_Province	7	30	1	Sandy_Loam	LB	17.0524	100.359
20170904_NT_440_BD8_01_20062.mzXML	SAMPLE	532	WB1.4	Xenorhabdus	stockiae	80	Thangam_Sub-district_Watbot_District_Phitsanulok_Province	7	30	1	Loam	LB	17.0599	100.365
20170904_NT_441_BE1_01_20063.mzXML	SAMPLE	533	SBR27.3	Photorhabdus	luminescens	0	Phukhae_Sub-district_Chalermphrakiet_District_Saraburi_Province	6.4	32	1	Loam	LB	14.5847	100.873
20170904_NT_442_BE2_01_20064.mzXML	SAMPLE	534	CP37.1	Xenorhabdus	stockiae	221	Nasieo_Sub-district_Khonsawan_District_Chaiyaphum_Province	6	27	4	Loam	LB	15.8904	102.108
20170904_NT_443_BE3_01_20065.mzXML	SAMPLE	535	NT7.2	Xenorhabdus	stockiae	213	Nakhonthai_Sub-district_Nakhonthai_District_Phitsanulok_Province	7	26	1	Loam	LB	17.0771	100.816
20170904_NT_444_BE4_01_20066.mzXML	SAMPLE	524	NSM63.1	Xenorhabdus	stockiae	271	Takhian_Sub-district_Dankhunthot_District_Nakhonratchasima_Province	6.8	29	1	Sandy_Loam	SF900	15.144	101.731
20170904_NT_445_BE5_01_20067.mzXML	SAMPLE	525	NSM43.5	Xenorhabdus	stockiae	246	Sikhiu_Sub-district_Sikhiu_District_Nakhonratchasima_Province	7	28	1	Loam	SF900	14.9098	101.707
20170904_NT_446_BE6_01_20068.mzXML	SAMPLE	526	NSM61.2	Xenorhabdus	stockiae	263	Takhian_Sub-district_Dankhunthot_District_Nakhonratchasima_Province	6.8	30	1	Loam	SF900	15.1382	101.729
20170904_NT_447_BE7_01_20070.mzXML	SAMPLE	527	NSM44.3	Photorhabdus	luminescens	255	Sikhiu_Sub-district_Sikhiu_District_Nakhonratchasima_Province	7	30	1	Loam	SF900	14.9094	101.707
20170904_NT_448_BE8_01_20071.mzXML	SAMPLE	528	NSM48.5	Xenorhabdus	stockiae	275	Sikhiu_Sub-district_Sikhiu_District_Nakhonratchasima_Province	6.8	28	1	Sandy_Loam	SF900	14.9265	101.687
20170904_NT_449_RA2_01_20073.mzXML	SAMPLE	529	NSM63.5	Xenorhabdus	stockiae	271	Takhian_Sub-district_Dankhunthot_District_Nakhonratchasima_Province	6.4	31	1	Sandy_Loam	SF900	15.144	101.731
20170904_NT_450_RA3_01_20074.mzXML	SAMPLE	530	WB5.1	Xenorhabdus	stockiae	80	Hinlat_Sub-district_Watbot_District_Phitsanulok_Province	7	32	1	Loam	SF900	17.1315	100.351
20170904_NT_451_RA4_01_20075.mzXML	SAMPLE	531	WB6.4	Xenorhabdus	stockiae	73	Banyang_Sub-district_Watbot_District_Phitsanulok_Province	7	30	1	Sandy_Loam	SF900	17.0524	100.359
20170904_NT_452_RA5_01_20076.mzXML	SAMPLE	532	WB1.4	Xenorhabdus	stockiae	80	Thangam_Sub-district_Watbot_District_Phitsanulok_Province	7	30	1	Loam	SF900	17.0599	100.365
20170904_NT_453_RA6_01_20077.mzXML	SAMPLE	533	SBR27.3	Photorhabdus	luminescens	0	Phukhae_Sub-district_Chalermphrakiet_District_Saraburi_Province	6.4	32	1	Loam	SF900	14.5847	100.873
20170904_NT_454_RA7_01_20078.mzXML	SAMPLE	534	CP37.1	Xenorhabdus	stockiae	221	Nasieo_Sub-district_Khonsawan_District_Chaiyaphum_Province	6	27	4	Loam	SF900	15.8904	102.108
20170904_NT_455_RA8_01_20079.mzXML	SAMPLE	535	NT7.2	Xenorhabdus	stockiae	213	Nakhonthai_Sub-district_Nakhonthai_District_Phitsanulok_Province	7	26	1	Loam	SF900	17.0771	100.816
20170904_NT_456_RB1_01_20080.mzXML	BLANK	BLANK_LB	BLANK	BLANK	BLANK	BLANK	BLANK	BLANK	BLANK	BLANK	BLANK	BLANK	BLANK	BLANK
20170904_NT_457_RB2_01_20081.mzXML	SAMPLE	536	NSM32.4	Photorhabdus	luminescens	231	Musi_Sub-district_Pakchong_District_Nakhonratchasima_Province	6.8	28	1.5	Loam	LB	14.6422	101.202
20170904_NT_458_RB3_01_20082.mzXML	SAMPLE	537	NSM49.3	Photorhabdus	luminescens	268	Sikhiu_Sub-district_Sikhiu_District_Nakhonratchasima_Province	5.5	29	1	Sandy_Loam	LB	16.9396	101.682
20170904_NT_459_RB4_01_20084.mzXML	SAMPLE	538	WB4.2	Xenorhabdus	stockiae	83	Hinlat_Sub-district_Watbot_District_Phitsanulok_Province	6.8	31	1	Sandy_Loam	LB	17.1048	100.355
20170904_NT_461_RB6_01_20086.mzXML	SAMPLE	540	CP49.5	Photorhabdus	luminescens	363	Nongbuarawe_District_Chaiyaphum_Province	6.8	27	1	Sandy_Loam	LB	15.8405	100.517
20170904_NT_463_RB8_01_20088.mzXML	SAMPLE	542	CP59.3	Photorhabdus	luminescens	205	Nongbuaban_Sub-district_Chaturat_District_Chaiyaphum_Province	6	28	4	Sandy_Loam	LB	15.6537	101.858
20170904_NT_464_RC1_01_20089.mzXML	SAMPLE	543	SBR12.3	Photorhabdus	luminescens	95	Naphralan_Sub-district_Phraputthabath_District_Saraburi_Province	6.6	30	2.5	Loam	LB	16.7071	100.885
20170904_NT_465_RC2_01_20090.mzXML	SAMPLE	545	WB1.1	Photorhabdus	luminescens	80	Thangam_Sub-district_Watbot_District_Phitsanulok_Province	7	32	1	Loam	LB	17.0599	100.365
20170904_NT_466_RC3_01_20091.mzXML	SAMPLE	547	WB9.1	Xenorhabdus	stockiae	73	Banyang_Sub-district_Watbot_District_Phitsanulok_Province	7	28	1	Sandy_Loam	LB	17.0746	100.363
20170904_NT_467_RC4_01_20092.mzXML	SAMPLE	548	SBR29.5	Xenorhabdus	stockiae	17	Phrayathot_Sub-district_Saohai_District_Saraburi_Province	6.8	31	1	Loam	LB	14.5784	100.87
20170904_NT_469_RC5_01_20093.mzXML	BLANK	BLANK_SF	BLANK	BLANK	BLANK	BLANK	BLANK	BLANK	BLANK	BLANK	BLANK	BLANK	BLANK	BLANK
20170904_NT_470_RC6_01_20095.mzXML	SAMPLE	536	NSM32.4	Photorhabdus	luminescens	231	Musi_Sub-district_Pakchong_District_Nakhonratchasima_Province	6.8	28	1.5	Loam	SF900	14.6422	101.202
20170904_NT_471_RC7_01_20096.mzXML	SAMPLE	537	NSM49.3	Photorhabdus	luminescens	268	Sikhiu_Sub-district_Sikhiu_District_Nakhonratchasima_Province	5.5	29	1	Sandy_Loam	SF900	16.9396	101.682
20170904_NT_472_RC8_01_20097.mzXML	SAMPLE	538	WB4.2	Xenorhabdus	stockiae	83	Hinlat_Sub-district_Watbot_District_Phitsanulok_Province	6.8	31	1	Sandy_Loam	SF900	17.1048	100.355
20170904_NT_474_RD2_01_20099.mzXML	SAMPLE	540	CP49.5	Photorhabdus	luminescens	363	Nongbuarawe_District_Chaiyaphum_Province	6.8	27	1	Sandy_Loam	SF900	15.8405	100.517
20170904_NT_476_RD4_01_20101.mzXML	SAMPLE	542	CP59.3	Photorhabdus	luminescens	205	Nongbuaban_Sub-district_Chaturat_District_Chaiyaphum_Province	6	28	4	Sandy_Loam	SF900	15.6537	101.858
20170904_NT_477_RD5_01_20102.mzXML	SAMPLE	543	SBR12.3	Photorhabdus	luminescens	95	Naphralan_Sub-district_Phraputthabath_District_Saraburi_Province	6.6	30	2.5	Loam	SF900	16.7071	100.885
20170904_NT_478_RD6_01_20103.mzXML	SAMPLE	545	WB1.1	Photorhabdus	luminescens	80	Thangam_Sub-district_Watbot_District_Phitsanulok_Province	7	32	1	Loam	SF900	17.0599	100.365
20170904_NT_479_RD7_01_20104.mzXML	SAMPLE	547	WB9.1	Xenorhabdus	stockiae	73	Banyang_Sub-district_Watbot_District_Phitsanulok_Province	7	28	1	Sandy_Loam	SF900	17.0746	100.363
20170904_NT_480_RD8_01_20106.mzXML	SAMPLE	548	SBR29.5	Xenorhabdus	stockiae	17	Phrayathot_Sub-district_Saohai_District_Saraburi_Province	6.8	31	1	Loam	SF900	14.5784	100.87
20170904_NT_481_RE1_01_20107.mzXML	BLANK	BLANK_LB	BLANK	BLANK	BLANK	BLANK	BLANK	BLANK	BLANK	BLANK	BLANK	BLANK	BLANK	BLANK
20170904_NT_482_RE2_01_20108.mzXML	SAMPLE	549	WB2.2	Xenorhabdus	stockiae	83	Thangam_Sub-district_Watbot_District_Phitsanulok_Province	7	28	1	Loam	LB	17.0594	100.367
20170904_NT_483_RE3_01_20109.mzXML	SAMPLE	550	CTK7.4	Photorhabdus	luminescens	216	Padaeng_Sub-district_Chattakan_District_Phitsanulok_Province	6.6	25	2.5	Sandy_Loam	LB	17.2643	100.577
20170904_NT_484_RE4_01_20110.mzXML	SAMPLE	551	WB7.3	Photorhabdus	luminescens	114	Khanchong_Sub-district_Watbot_District_Phitsanulok_Province	6.8	27	2	Loam	LB	17.3311	100.383
20170904_NT_485_RE5_01_20111.mzXML	SAMPLE	552	NT10.2	Photorhabdus	asymbiotica	213	Banphrao_Sub-district_Nakhonthai_District_Phitsanulok_Province	7	31	1	Loam	LB	17.1323	100.732
20170904_NT_487_RE7_01_20113.mzXML	SAMPLE	554	CP31.2	Photorhabdus	luminescens	191	Khokmangngoi_Sub-district_Khonsawan_District_Chaiyaphum_Province	6.8	28	1	Loam	LB	16.9698	102.278
20170904_NT_488_RE8_01_20114.mzXML	SAMPLE	555	WB10.5	Xenorhabdus	stockiae	68	Banyang_Sub-district_Watbot_District_Phitsanulok_Province	7	26	1	Sandy_Loam	LB	17.0514	100.358
20170904_NT_489_GA1_01_20115.mzXML	SAMPLE	556	WT2.1	Xenorhabdus	stockiae	73	Dinthong_Sub-district_Wangthong_District_Phitsanulok_Province	7	27	1	Loam	LB	17.5227	100.343
20170904_NT_490_GA2_01_20117.mzXML	SAMPLE	557	WB9.5	Xenorhabdus	stockiae	73	Banyang_Sub-district_Watbot_District_Phitsanulok_Province	6.8	29	2	Sandy_Loam	LB	17.0746	100.363
20170904_NT_491_GA3_01_20118.mzXML	SAMPLE	558	WB7.4	Xenorhabdus	stockiae	114	Khanchong_Sub-district_Watbot_District_Phitsanulok_Province	7	27	1.5	Loam	LB	17.3311	100.383
20170904_NT_492_GA4_01_20119.mzXML	SAMPLE	560	NSM43.1	Photorhabdus	asymbiotica	246	Sikhiu_Sub-district_Sikhiu_District_Nakhonratchasima_Province	7	29	1	Sand	LB	14.9098	101.707
20170904_NT_493_GA5_01_20120.mzXML	SAMPLE	561	SBR13.5	Photorhabdus	luminescens	55	Naphralan_Sub-district_Phraputthabath_District_Saraburi_Province	6.8	30	1	Loam	LB	16.6742	100.884
20170904_NT_494_GA6_01_20121.mzXML	SAMPLE	562	SBR18.3	Xenorhabdus	stockiae	63	Naphralan_Sub-district_Phraputthabath_District_Saraburi_Province	7	29	1	Sandy_Loam	LB	14.679	100.878
20170904_NT_496_GA8_01_20123.mzXML	BLANK	BLANK_SF	BLANK	BLANK	BLANK	BLANK	BLANK	BLANK	BLANK	BLANK	BLANK	BLANK	BLANK	BLANK
20170904_NT_497_GB1_01_20124.mzXML	SAMPLE	549	WB2.2	Xenorhabdus	stockiae	83	Thangam_Sub-district_Watbot_District_Phitsanulok_Province	7	28	1	Loam	SF900	17.0594	100.367
20170904_NT_498_GB2_01_20125.mzXML	SAMPLE	550	CTK7.4	Photorhabdus	luminescens	216	Padaeng_Sub-district_Chattakan_District_Phitsanulok_Province	6.6	25	2.5	Sandy_Loam	SF900	17.2643	100.577
20170904_NT_499_GB3_01_20126.mzXML	SAMPLE	551	WB7.3	Photorhabdus	luminescens	114	Khanchong_Sub-district_Watbot_District_Phitsanulok_Province	6.8	27	2	Loam	SF900	17.3311	100.383
20170904_NT_500_GB4_01_20128.mzXML	SAMPLE	552	NT10.2	Photorhabdus	asymbiotica	213	Banphrao_Sub-district_Nakhonthai_District_Phitsanulok_Province	7	31	1	Loam	SF900	17.1323	100.732
20170904_NT_502_GB6_01_20130.mzXML	SAMPLE	554	CP31.2	Photorhabdus	luminescens	191	Khokmangngoi_Sub-district_Khonsawan_District_Chaiyaphum_Province	6.8	28	1	Loam	SF900	16.9698	102.278
20170904_NT_503_GB7_01_20131.mzXML	SAMPLE	555	WB10.5	Xenorhabdus	stockiae	68	Banyang_Sub-district_Watbot_District_Phitsanulok_Province	7	26	1	Sandy_Loam	SF900	17.0514	100.358
20170904_NT_504_GB8_01_20132.mzXML	SAMPLE	556	WT2.1	Xenorhabdus	stockiae	73	Dinthong_Sub-district_Wangthong_District_Phitsanulok_Province	7	27	1	Loam	SF900	17.5227	100.343
20170904_NT_505_GC1_01_20133.mzXML	SAMPLE	557	WB9.5	Xenorhabdus	stockiae	73	Banyang_Sub-district_Watbot_District_Phitsanulok_Province	6.8	29	2	Sandy_Loam	SF900	17.0746	100.363
20170904_NT_506_GC2_01_20134.mzXML	SAMPLE	558	WB7.4	Xenorhabdus	stockiae	114	Khanchong_Sub-district_Watbot_District_Phitsanulok_Province	7	27	1.5	Loam	SF900	17.3311	100.383
20170904_NT_507_GC3_01_20135.mzXML	SAMPLE	560	NSM43.1	Photorhabdus	asymbiotica	246	Sikhiu_Sub-district_Sikhiu_District_Nakhonratchasima_Province	7	29	1	Sand	SF900	14.9098	101.707
20170904_NT_508_GC4_01_20136.mzXML	SAMPLE	561	SBR13.5	Photorhabdus	luminescens	55	Naphralan_Sub-district_Phraputthabath_District_Saraburi_Province	6.8	30	1	Loam	SF900	16.6742	100.884
20170904_NT_509_GC5_01_20137.mzXML	SAMPLE	562	SBR18.3	Xenorhabdus	stockiae	63	Naphralan_Sub-district_Phraputthabath_District_Saraburi_Province	7	29	1	Sandy_Loam	SF900	14.679	100.878
20170904_NT_511_GC7_01_20140.mzXML	BLANK	BLANK_LB	BLANK	BLANK	BLANK	BLANK	BLANK	BLANK	BLANK	BLANK	BLANK	BLANK	BLANK	BLANK
20170904_NT_512_GC8_01_20141.mzXML	BLANK	Ecoli_LB	BLANK	Escherichia	coli	BLANK	BLANK	BLANK	BLANK	BLANK	BLANK	BLANK	BLANK	BLANK
20170904_NT_519_GD7_01_20148.mzXML	SAMPLE	570	NN111.4	Xenorhabdus	stockiae	824	Namnao_District_Phetchabun_Provinces	7	23	1	Loam	LB	16.741	101.572
20170904_NT_520_GD8_01_20150.mzXML	SAMPLE	571	NN117.4	Xenorhabdus	stockiae	827	Namnao_District_Phetchabun_Provinces	6.6	21	2	Loam	LB	16.7387	101.576
20170904_NT_521_GE1_01_20151.mzXML	SAMPLE	572	NN121.4	Photorhabdus	luminescens	739	Namnao_District_Phetchabun_Provinces	6.8	22	1.5	Loam	LB	16.7385	101.576
20170904_NT_525_GE5_01_20155.mzXML	SAMPLE	577	NSM63.3	Photorhabdus	luminescens	271	Takhian_Sub-district_Dankhunthot_District_Nakhonratchasima_Province	6	30	1	Sandy_Loam	LB	15.144	101.731
20170904_NT_527_GE7_01_20157.mzXML	SAMPLE	579	CP47.1	Photorhabdus	luminescens	388	Nongbuarawe_District_Chaiyaphum_Province	7	28	1	Sandy_Loam	LB	15.8669	101.526
20170904_NT_528_GE8_01_20158.mzXML	SAMPLE	580	MW4.5	Photorhabdus	luminescens	304	Mae_Wong_National_Park_Pangsilathong_District_Kamphaengphet_province	6.8	28	2	Loam	LB	16.0408	99.2353
20170904_NT_529_RA2_01_20161.mzXML	SAMPLE	581	BKT7.2	Xenorhabdus	stockiae	43	Bangkrathum_Sub-district_Bangkrathum_District_Phitsanulok_Province	7	29	1	Loam	LB	16.5754	100.293
20170904_NT_530_RA3_01_20162.mzXML	SAMPLE	583	PPR6.1	Photorhabdus	luminescens	44	Prompiram_Sub-district_Prompiram_District_Phitsanulok_Province	7	29	1	Sand	LB	17.0393	100.174
20170904_NT_531_RA4_01_20163.mzXML	SAMPLE	584	NSM61.5	Xenorhabdus	stockiae	263	Takhian_Sub-district_Dankhunthot_District_Nakhonratchasima_Province	7	31	1	Loam	LB	15.1382	101.729
20170904_NT_532_RA5_01_20164.mzXML	SAMPLE	585	NSM64.1	Photorhabdus	luminescens	253	Takhian_Sub-district_Dankhunthot_District_Nakhonratchasima_Province	6.8	29	1	Sandy_Loam	LB	15.1441	101.731
20170904_NT_533_RA6_01_20165.mzXML	SAMPLE	586	MW90.1	Photorhabdus	luminescens	1270	Pangsilathong_District_Kamphaengphet_province	6.2	18	2	Loam	LB	16.0978	99.106
20170904_NT_535_RA8_01_20167.mzXML	BLANK	BLANK_SF	BLANK	BLANK	BLANK	BLANK	BLANK	BLANK	BLANK	BLANK	BLANK	BLANK	BLANK	BLANK
20170904_NT_536_RB1_01_20168.mzXML	BLANK	Ecoli_SF	BLANK	Escherichia	coli	BLANK	BLANK	BLANK	BLANK	BLANK	BLANK	BLANK	BLANK	BLANK
20170904_NT_543_RB8_01_20176.mzXML	SAMPLE	570	NN111.4	Xenorhabdus	stockiae	824	Namnao_District_Phetchabun_Provinces	7	23	1	Loam	SF900	16.741	101.572
20170904_NT_544_RC1_01_20177.mzXML	SAMPLE	571	NN117.4	Xenorhabdus	stockiae	827	Namnao_District_Phetchabun_Provinces	6.6	21	2	Loam	SF900	16.7387	101.576
20170904_NT_545_RC2_01_20178.mzXML	SAMPLE	572	NN121.4	Photorhabdus	luminescens	739	Namnao_District_Phetchabun_Provinces	6.8	22	1.5	Loam	SF900	16.7385	101.576
20170904_NT_549_RC6_01_20183.mzXML	SAMPLE	577	NSM63.3	Photorhabdus	luminescens	271	Takhian_Sub-district_Dankhunthot_District_Nakhonratchasima_Province	6	30	1	Sandy_Loam	SF900	15.144	101.731
20170904_NT_551_RC8_01_20185.mzXML	SAMPLE	579	CP47.1	Photorhabdus	luminescens	388	Nongbuarawe_District_Chaiyaphum_Province	7	28	1	Sandy_Loam	SF900	15.8669	101.526
20170904_NT_552_RD1_01_20186.mzXML	SAMPLE	580	MW4.5	Photorhabdus	luminescens	304	Mae_Wong_National_Park_Pangsilathong_District_Kamphaengphet_province	6.8	28	2	Loam	SF900	16.0408	99.2353
20170904_NT_553_RD2_01_20187.mzXML	SAMPLE	581	BKT7.2	Xenorhabdus	stockiae	43	Bangkrathum_Sub-district_Bangkrathum_District_Phitsanulok_Province	7	29	1	Loam	SF900	16.5754	100.293
20170904_NT_554_RD3_01_20188.mzXML	SAMPLE	583	PPR6.1	Photorhabdus	luminescens	44	Prompiram_Sub-district_Prompiram_District_Phitsanulok_Province	7	29	1	Sand	SF900	17.0393	100.174
20170904_NT_555_RD4_01_20189.mzXML	SAMPLE	584	NSM61.5	Xenorhabdus	stockiae	263	Takhian_Sub-district_Dankhunthot_District_Nakhonratchasima_Province	7	31	1	Loam	SF900	15.1382	101.729
20170904_NT_556_RD5_01_20190.mzXML	SAMPLE	585	NSM64.1	Photorhabdus	luminescens	253	Takhian_Sub-district_Dankhunthot_District_Nakhonratchasima_Province	6.8	29	1	Sandy_Loam	SF900	15.1441	101.731
20170904_NT_557_RD6_01_20191.mzXML	SAMPLE	586	MW90.1	Photorhabdus	luminescens	1270	Pangsilathong_District_Kamphaengphet_province	6.2	18	2	Loam	SF900	16.0978	99.106
