## Supplementary Table 6 for "Focused natural product elucidation by prioritizing high-throughput metabolomic studies with machine learning"

### Sheet: Supplementary_table_S6
Supplementary Table S6. Probabilities of calling each sample using data unseen during model creation. In each case the value represents the probability of the sample being Xenorhabdus.
				Intensity			Area under the curve
Sample ID	Strain number	Media	Genus	155.07	368.14	367.14	155.07	368.14	367.14
31942	409	LB	Xenorhabdus	0.634166	0.634166	0.634166	0.634166	0.634166	0.634166
31943	409	LB	Xenorhabdus	0.634166	0.634166	0.634166	0.634166	0.634166	0.634166
31944	409	LB	Xenorhabdus	0.634166	0.634166	0.634166	0.634166	0.634166	0.634166
31945	436	LB	Xenorhabdus	0.634166	0.634166	0.634166	0.634166	0.634166	0.634166
31946	436	LB	Xenorhabdus	0.634166	0.634166	0.621609	0.634166	0.634166	0.634166
31947	436	LB	Xenorhabdus	0.634166	0.634166	0.634166	0.634166	0.634166	0.634166
31948	455	LB	Xenorhabdus	0.634166	0.634166	0.634166	0.634166	0.634166	0.634166
31949	455	LB	Xenorhabdus	0.634166	0.634166	0.634166	0.634166	0.634166	0.634166
31950	455	LB	Xenorhabdus	0.634166	0.634166	0.634166	0.634166	0.634166	0.634166
31951	449	LB	Xenorhabdus	0.374617	0.634166	0.621609	0.634166	0.634166	0.634166
31952	449	LB	Xenorhabdus	0.374617	0.634166	0.621609	0.634166	0.634166	0.634166
31953	449	LB	Xenorhabdus	0.634166	0.634166	0.621609	0.634166	0.634166	0.634166
31955	473	LB	Xenorhabdus	0.374617	0.365834	0.373658	0.374617	0.377388	0.416434
31956	473	LB	Xenorhabdus	0.374617	0.377552	0.373658	0.374617	0.376624	0.416434
31957	473	LB	Xenorhabdus	0.374617	0.365834	0.373658	0.374617	0.377388	0.416434
31958	474	LB	Xenorhabdus	0.634166	0.634166	0.634166	0.634166	0.634166	0.634166
31959	474	LB	Xenorhabdus	0.634166	0.634166	0.634166	0.634166	0.634166	0.634166
31960	474	LB	Xenorhabdus	0.634166	0.634166	0.634166	0.634166	0.634166	0.634166
31961	477	LB	Xenorhabdus	0.634166	0.634166	0.621609	0.634166	0.634166	0.634166
31962	477	LB	Xenorhabdus	0.634166	0.634166	0.621609	0.634166	0.634166	0.634166
31963	477	LB	Xenorhabdus	0.634166	0.634166	0.621609	0.634166	0.634166	0.634166
31964	435	LB	Xenorhabdus	0.634166	0.634166	0.634166	0.634166	0.634166	0.634166
31965	435	LB	Xenorhabdus	0.634166	0.634166	0.634166	0.634166	0.634166	0.634166
31966	435	LB	Xenorhabdus	0.634166	0.634166	0.634166	0.634166	0.634166	0.634166
31967	475	LB	Xenorhabdus	0.634166	0.634166	0.634166	0.634166	0.634166	0.634166
31968	475	LB	Xenorhabdus	0.634166	0.634166	0.634166	0.634166	0.634166	0.634166
31970	475	LB	Xenorhabdus	0.634166	0.634166	0.634166	0.634166	0.634166	0.634166
31971	476	LB	Xenorhabdus	0.634166	0.634166	0.621609	0.634166	0.634166	0.634166
31972	476	LB	Xenorhabdus	0.634166	0.634166	0.621609	0.634166	0.634166	0.634166
31973	476	LB	Xenorhabdus	0.634166	0.634166	0.621609	0.634166	0.634166	0.634166
31974	478	LB	Xenorhabdus	0.634166	0.634166	0.621609	0.634166	0.634166	0.634166
31975	478	LB	Xenorhabdus	0.634166	0.634166	0.621609	0.634166	0.634166	0.634166
31976	478	LB	Xenorhabdus	0.634166	0.634166	0.621609	0.634166	0.634166	0.634166
31977	479	LB	Xenorhabdus	0.634166	0.634166	0.621609	0.634166	0.634166	0.634166
31978	479	LB	Xenorhabdus	0.634166	0.634166	0.621609	0.634166	0.634166	0.634166
31979	479	LB	Xenorhabdus	0.634166	0.634166	0.621609	0.634166	0.634166	0.634166
31980	511	LB	Xenorhabdus	0.634166	0.634166	0.634166	0.634166	0.634166	0.634166
31981	511	LB	Xenorhabdus	0.634166	0.634166	0.634166	0.634166	0.634166	0.634166
31982	511	LB	Xenorhabdus	0.634166	0.634166	0.634166	0.634166	0.634166	0.634166
31983	514	LB	Xenorhabdus	0.634166	0.634166	0.634166	0.634166	0.634166	0.634166
31985	514	LB	Xenorhabdus	0.634166	0.634166	0.634166	0.634166	0.634166	0.634166
31986	514	LB	Xenorhabdus	0.634166	0.634166	0.634166	0.634166	0.634166	0.634166
31987	521	LB	Xenorhabdus	0.374617	0.365834	0.621609	0.634166	0.634166	0.634166
31988	521	LB	Xenorhabdus	0.374617	0.365834	0.416434	0.634166	0.634166	0.634166
31989	521	LB	Xenorhabdus	0.634166	0.634166	0.416434	0.634166	0.634166	0.634166
31990	432	LB	Photorhabdus	0.374617	0.365834	0.373658	0.634166	0.377388	0.416434
31991	432	LB	Photorhabdus	0.374617	0.377552	0.373658	0.634166	0.376624	0.416434
31992	432	LB	Photorhabdus	0.374617	0.377552	0.373658	0.374617	0.376624	0.416434
31993	434	LB	Photorhabdus	0.374617	0.377552	0.373658	0.374617	0.376624	0.416434
31994	434	LB	Photorhabdus	0.374617	0.377552	0.373658	0.374617	0.376624	0.416434
31995	434	LB	Photorhabdus	0.374617	0.377552	0.373658	0.374617	0.376624	0.416434
31996	437	LB	Photorhabdus	0.374617	0.377552	0.373658	0.374617	0.376624	0.416434
31997	437	LB	Photorhabdus	0.374617	0.377552	0.416434	0.374617	0.376624	0.416434
31998	437	LB	Photorhabdus	0.374617	0.377552	0.373658	0.374617	0.376624	0.416434
32000	440	LB	Photorhabdus	0.374617	0.377552	0.373658	0.374617	0.376624	0.416434
32001	440	LB	Photorhabdus	0.374617	0.377552	0.373658	0.374617	0.376624	0.416434
32002	440	LB	Photorhabdus	0.374617	0.377552	0.373658	0.374617	0.376624	0.416434
32003	441	LB	Photorhabdus	0.374617	0.377552	0.373658	0.374617	0.376624	0.416434
32004	441	LB	Photorhabdus	0.374617	0.377552	0.373658	0.374617	0.376624	0.416434
32005	441	LB	Photorhabdus	0.374617	0.377552	0.373658	0.374617	0.376624	0.373581
32006	442	LB	Photorhabdus	0.374617	0.377552	0.373658	0.374617	0.376624	0.416434
32007	442	LB	Photorhabdus	0.374617	0.377552	0.373658	0.374617	0.376624	0.416434
32008	442	LB	Photorhabdus	0.374617	0.377552	0.373658	0.634166	0.376624	0.416434
32009	443	LB	Photorhabdus	0.374617	0.377552	0.373658	0.374617	0.376624	0.416434
32010	443	LB	Photorhabdus	0.374617	0.377552	0.373658	0.374617	0.376624	0.416434
32011	443	LB	Photorhabdus	0.374617	0.377552	0.373658	0.374617	0.376624	0.416434
32012	444	LB	Photorhabdus	0.374617	0.377552	0.373658	0.374617	0.376624	0.416434
32013	444	LB	Photorhabdus	0.374617	0.377552	0.373658	0.374617	0.376624	0.416434
32014	444	LB	Photorhabdus	0.374617	0.377552	0.373658	0.374617	0.376624	0.416434
32019	438	LB	Photorhabdus	0.374617	0.377552	0.373658	0.374617	0.376624	0.373581
32020	438	LB	Photorhabdus	0.374617	0.365834	0.373658	0.374617	0.377388	0.373581
32021	438	LB	Photorhabdus	0.374617	0.377552	0.373658	0.374617	0.376624	0.416434
32022	439	LB	Photorhabdus	0.374617	0.377552	0.373658	0.374617	0.376624	0.416434
32080	439	LB	Photorhabdus	0.374617	0.377552	0.373658	0.374617	0.376624	0.373581
32081	439	LB	Photorhabdus	0.374617	0.377552	0.373658	0.374617	0.376624	0.416434
32082	445	LB	Photorhabdus	0.374617	0.377552	0.373658	0.374617	0.376624	0.373581
32083	445	LB	Photorhabdus	0.374617	0.377552	0.373658	0.374617	0.376624	0.373581
32084	445	LB	Photorhabdus	0.374617	0.377552	0.373658	0.374617	0.376624	0.416434
32085	447	LB	Photorhabdus	0.374617	0.377552	0.373658	0.374617	0.376624	0.416434
32086	447	LB	Photorhabdus	0.374617	0.377552	0.373658	0.374617	0.376624	0.373581
32087	447	LB	Photorhabdus	0.374617	0.377552	0.373658	0.374617	0.376624	0.373581
32088	448	LB	Photorhabdus	0.374617	0.377552	0.373658	0.374617	0.376624	0.373581
32089	448	LB	Photorhabdus	0.374617	0.377552	0.373658	0.374617	0.376624	0.373581
32090	448	LB	Photorhabdus	0.374617	0.377552	0.373658	0.374617	0.376624	0.373581
32091	480	LB	Photorhabdus	0.374617	0.377552	0.373658	0.374617	0.376624	0.373581
32093	480	LB	Photorhabdus	0.374617	0.377552	0.373658	0.374617	0.376624	0.416434
32094	480	LB	Photorhabdus	0.374617	0.377552	0.373658	0.374617	0.376624	0.416434
32098	409	SF900	Xenorhabdus	0.634166	0.634166	0.634166	0.634166	0.634166	0.634166
32099	409	SF900	Xenorhabdus	0.634166	0.634166	0.634166	0.634166	0.634166	0.634166
32100	409	SF900	Xenorhabdus	0.634166	0.634166	0.634166	0.634166	0.634166	0.634166
32101	436	SF900	Xenorhabdus	0.634166	0.634166	0.634166	0.634166	0.634166	0.634166
32102	436	SF900	Xenorhabdus	0.634166	0.634166	0.634166	0.634166	0.634166	0.634166
32103	436	SF900	Xenorhabdus	0.634166	0.634166	0.634166	0.634166	0.634166	0.634166
32104	455	SF900	Xenorhabdus	0.374617	0.377552	0.373658	0.634166	0.376624	0.416434
32105	455	SF900	Xenorhabdus	0.374617	0.377552	0.373658	0.374617	0.376624	0.416434
32107	455	SF900	Xenorhabdus	0.374617	0.377552	0.373658	0.374617	0.376624	0.416434
32108	449	SF900	Xenorhabdus	0.634166	0.634166	0.634166	0.634166	0.634166	0.634166
32109	449	SF900	Xenorhabdus	0.634166	0.634166	0.634166	0.634166	0.634166	0.634166
32110	449	SF900	Xenorhabdus	0.634166	0.634166	0.634166	0.634166	0.634166	0.634166
32111	473	SF900	Xenorhabdus	0.634166	0.634166	0.634166	0.634166	0.634166	0.634166
32112	473	SF900	Xenorhabdus	0.634166	0.634166	0.634166	0.634166	0.634166	0.634166
32113	473	SF900	Xenorhabdus	0.634166	0.634166	0.634166	0.634166	0.634166	0.634166
32114	474	SF900	Xenorhabdus	0.634166	0.634166	0.621609	0.634166	0.634166	0.634166
32115	474	SF900	Xenorhabdus	0.634166	0.634166	0.621609	0.634166	0.634166	0.634166
32116	474	SF900	Xenorhabdus	0.634166	0.634166	0.621609	0.634166	0.634166	0.634166
32117	477	SF900	Xenorhabdus	0.634166	0.634166	0.634166	0.634166	0.634166	0.634166
32118	477	SF900	Xenorhabdus	0.634166	0.634166	0.621609	0.634166	0.634166	0.634166
32119	477	SF900	Xenorhabdus	0.634166	0.634166	0.634166	0.634166	0.634166	0.634166
32121	435	SF900	Xenorhabdus	0.634166	0.634166	0.634166	0.634166	0.634166	0.634166
32122	435	SF900	Xenorhabdus	0.634166	0.634166	0.634166	0.634166	0.634166	0.634166
32123	435	SF900	Xenorhabdus	0.634166	0.634166	0.634166	0.634166	0.634166	0.634166
32124	475	SF900	Xenorhabdus	0.634166	0.634166	0.634166	0.634166	0.634166	0.634166
32125	475	SF900	Xenorhabdus	0.634166	0.634166	0.634166	0.634166	0.634166	0.634166
32126	475	SF900	Xenorhabdus	0.634166	0.634166	0.634166	0.634166	0.634166	0.634166
32127	476	SF900	Xenorhabdus	0.634166	0.634166	0.634166	0.634166	0.634166	0.634166
32128	476	SF900	Xenorhabdus	0.634166	0.634166	0.634166	0.634166	0.634166	0.634166
32129	476	SF900	Xenorhabdus	0.634166	0.634166	0.634166	0.634166	0.634166	0.634166
32130	478	SF900	Xenorhabdus	0.634166	0.634166	0.634166	0.634166	0.634166	0.634166
32131	478	SF900	Xenorhabdus	0.634166	0.634166	0.634166	0.634166	0.634166	0.634166
32132	478	SF900	Xenorhabdus	0.634166	0.634166	0.634166	0.634166	0.634166	0.634166
32134	479	SF900	Xenorhabdus	0.634166	0.634166	0.621609	0.634166	0.634166	0.634166
32135	479	SF900	Xenorhabdus	0.634166	0.634166	0.634166	0.634166	0.634166	0.634166
32136	479	SF900	Xenorhabdus	0.634166	0.634166	0.634166	0.634166	0.634166	0.634166
32137	511	SF900	Xenorhabdus	0.634166	0.634166	0.634166	0.634166	0.634166	0.634166
32138	511	SF900	Xenorhabdus	0.634166	0.634166	0.634166	0.634166	0.634166	0.634166
32139	511	SF900	Xenorhabdus	0.634166	0.634166	0.634166	0.634166	0.634166	0.634166
32140	514	SF900	Xenorhabdus	0.634166	0.634166	0.634166	0.634166	0.634166	0.634166
32141	514	SF900	Xenorhabdus	0.634166	0.634166	0.634166	0.634166	0.634166	0.634166
32142	514	SF900	Xenorhabdus	0.634166	0.634166	0.634166	0.634166	0.634166	0.634166
32143	521	SF900	Xenorhabdus	0.634166	0.634166	0.634166	0.634166	0.634166	0.634166
32144	521	SF900	Xenorhabdus	0.634166	0.634166	0.634166	0.634166	0.634166	0.634166
32146	521	SF900	Xenorhabdus	0.374617	0.377552	0.416434	0.634166	0.376624	0.634166
32147	432	SF900	Photorhabdus	0.374617	0.377552	0.416434	0.374617	0.376624	0.634166
32148	432	SF900	Photorhabdus	0.374617	0.377552	0.416434	0.634166	0.376624	0.416434
32149	432	SF900	Photorhabdus	0.374617	0.377552	0.373658	0.374617	0.376624	0.416434
32150	434	SF900	Photorhabdus	0.374617	0.365834	0.373658	0.374617	0.377388	0.416434
32151	434	SF900	Photorhabdus	0.374617	0.365834	0.373658	0.374617	0.377388	0.416434
32152	434	SF900	Photorhabdus	0.374617	0.377552	0.373658	0.374617	0.376624	0.416434
32153	437	SF900	Photorhabdus	0.374617	0.377552	0.373658	0.374617	0.376624	0.416434
32154	437	SF900	Photorhabdus	0.374617	0.377552	0.373658	0.374617	0.376624	0.416434
32155	437	SF900	Photorhabdus	0.374617	0.377552	0.373658	0.374617	0.376624	0.416434
32156	440	SF900	Photorhabdus	0.374617	0.377552	0.373658	0.374617	0.376624	0.416434
32157	440	SF900	Photorhabdus	0.374617	0.377552	0.373658	0.374617	0.376624	0.416434
32159	440	SF900	Photorhabdus	0.374617	0.377552	0.373658	0.374617	0.376624	0.416434
32160	441	SF900	Photorhabdus	0.374617	0.377552	0.373658	0.374617	0.376624	0.373581
32161	441	SF900	Photorhabdus	0.374617	0.377552	0.373658	0.374617	0.376624	0.373581
32162	441	SF900	Photorhabdus	0.374617	0.377552	0.373658	0.374617	0.376624	0.416434
32163	442	SF900	Photorhabdus	0.374617	0.365834	0.373658	0.374617	0.377388	0.416434
32164	442	SF900	Photorhabdus	0.374617	0.377552	0.373658	0.374617	0.376624	0.416434
32165	442	SF900	Photorhabdus	0.374617	0.365834	0.373658	0.374617	0.377388	0.416434
32166	443	SF900	Photorhabdus	0.374617	0.377552	0.373658	0.374617	0.376624	0.416434
32167	443	SF900	Photorhabdus	0.374617	0.377552	0.373658	0.374617	0.376624	0.416434
32168	443	SF900	Photorhabdus	0.374617	0.377552	0.373658	0.374617	0.376624	0.373581
32169	444	SF900	Photorhabdus	0.374617	0.377552	0.373658	0.374617	0.376624	0.416434
32171	444	SF900	Photorhabdus	0.374617	0.377552	0.373658	0.374617	0.376624	0.416434
32172	444	SF900	Photorhabdus	0.374617	0.377552	0.373658	0.374617	0.376624	0.416434
32173	438	SF900	Photorhabdus	0.374617	0.377552	0.373658	0.374617	0.376624	0.373581
32174	438	SF900	Photorhabdus	0.374617	0.365834	0.373658	0.374617	0.377388	0.416434
32175	438	SF900	Photorhabdus	0.374617	0.377552	0.373658	0.374617	0.376624	0.416434
32176	439	SF900	Photorhabdus	0.374617	0.377552	0.373658	0.374617	0.376624	0.416434
32177	439	SF900	Photorhabdus	0.374617	0.377552	0.373658	0.634166	0.376624	0.416434
32178	439	SF900	Photorhabdus	0.374617	0.365834	0.373658	0.374617	0.377388	0.416434
32179	445	SF900	Photorhabdus	0.374617	0.377552	0.373658	0.374617	0.376624	0.373581
32180	445	SF900	Photorhabdus	0.374617	0.377552	0.373658	0.374617	0.376624	0.373581
32181	445	SF900	Photorhabdus	0.374617	0.377552	0.373658	0.374617	0.376624	0.416434
32183	447	SF900	Photorhabdus	0.374617	0.377552	0.373658	0.374617	0.376624	0.416434
32184	447	SF900	Photorhabdus	0.374617	0.377552	0.373658	0.374617	0.376624	0.373581
32185	447	SF900	Photorhabdus	0.374617	0.377552	0.373658	0.374617	0.376624	0.373581
32186	448	SF900	Photorhabdus	0.374617	0.377552	0.416434	0.374617	0.376624	0.416434
32187	448	SF900	Photorhabdus	0.374617	0.377552	0.416434	0.374617	0.376624	0.416434
32188	448	SF900	Photorhabdus	0.374617	0.377552	0.416434	0.374617	0.376624	0.416434
32189	480	SF900	Photorhabdus	0.374617	0.377552	0.373658	0.374617	0.376624	0.416434
32190	480	SF900	Photorhabdus	0.374617	0.377552	0.373658	0.374617	0.376624	0.373581
32191	480	SF900	Photorhabdus	0.374617	0.377552	0.373658	0.374617	0.376624	0.373581
